# DNMT3A haploinsufficiency results in behavioral deficits and global epigenomic dysregulation shared across neurodevelopmental disorders

**DOI:** 10.1101/2020.07.10.195859

**Authors:** Diana L. Christian, Dennis Y. Wu, Jenna R. Martin, J. Russell Moore, Yiran R. Liu, Adam W. Clemens, Sabin A. Nettles, Nicole M. Kirkland, Cheryl A. Hill, David F. Wozniak, Joseph D. Dougherty, Harrison W. Gabel

## Abstract

Mutations in DNA methyltransferase 3A (DNMT3A) have been detected in autism and related disorders, but how these mutations disrupt nervous system function is unknown. Here we define the effects of neurodevelopmental disease-associated DNMT3A mutations. We show that diverse mutations affect different aspects of protein activity yet lead to shared deficiencies in neuronal DNA methylation. Heterozygous DNMT3A knockout mice mimicking DNMT3A disruption in disease display growth and behavioral alterations consistent with human phenotypes. Strikingly, in these mice we detect global disruption of neuron-enriched non-CG DNA methylation, a binding site for the Rett syndrome protein MeCP2. Loss of this methylation leads to enhancer and gene dysregulation that overlaps with models of Rett syndrome and autism. These findings define effects of DNMT3A haploinsufficiency in the brain and uncover disruption of the non-CG methylation pathway as a convergence point across neurodevelopmental disorders.
