## Supplemental Table 1 for "DNMT3A haploinsufficiency results in behavioral deficits and global epigenomic dysregulation shared across neurodevelopmental disorders"

### Sheet: Sheet1
Human	Mouse	Domain	Type
W297del	W293del	PWWP	In-frame deletion
I310N	I306N	PWWP	Missense
S312fs11x	S308fs11x	PWWP	Frameshift
G532S	G528S	ADD	Missense
M548K	M544K	ADD	Missense
V665L	V661L	MTase	Missense
Y735C	Y731C	MTase	Missense
R749C	R745C	MTase	Missense
P904L	P900L	MTase	Missense
