## Supplemental Table 2 for "DNMT3A haploinsufficiency results in behavioral deficits and global epigenomic dysregulation shared across neurodevelopmental disorders"

chromosome	start	stop	t-statistic	direction
chr1	9836785	9837033	-8.3318017257062	hypo
chr1	14300689	14301003	-8.41430731725957	hypo
chr1	20987062	20987177	-20.932805558456	hypo
chr1	34224523	34225296	-37.1113713921845	hypo
chr1	34224632	34224774	-12.0594307894277	hypo
chr1	34316260	34317568	-39.141581739111	hypo
chr1	37019644	37019922	-10.7419582940619	hypo
chr1	38560426	38560584	-23.0035909934189	hypo
chr1	39499260	39499551	-6.49077945486729	hypo
chr1	39758685	39758979	-20.0812271377186	hypo
chr1	41011840	41012438	-19.008279742958	hypo
chr1	42562111	42562502	-13.9988598558633	hypo
chr1	42597447	42597563	-21.3182228136664	hypo
chr1	43199206	43200406	-27.0576165993039	hypo
chr1	46481631	46481812	-10.1938677573499	hypo
chr1	55943155	55943721	-15.1747174506864	hypo
chr1	55944106	55945055	-39.9518522843278	hypo
chr1	64964410	64964866	-22.9574980371418	hypo
chr1	69703254	69703523	-10.0695267378947	hypo
chr1	72645606	72645882	-14.4183198553986	hypo
chr1	74927436	74927846	-11.1589942130187	hypo
chr1	75287568	75288072	-21.4691052889302	hypo
chr1	75341643	75341793	-5.40607860860464	hypo
chr1	75342168	75342681	-12.9599879845122	hypo
chr1	77253580	77253987	-16.142220748456	hypo
chr1	88339646	88340192	-33.0761390911157	hypo
chr1	90519586	90520352	-16.1518432382527	hypo
chr1	90595878	90596109	-12.57751483588	hypo
chr1	91350291	91350442	-10.6846327503249	hypo
chr1	91503321	91503502	-9.75203700449317	hypo
chr1	91611502	91611622	-12.4862725779008	hypo
chr1	92109082	92109325	-3.00110166540912	hypo
chr1	99552776	99553124	-5.61398045434494	hypo
chr1	122240334	122240436	-6.3465721062862	hypo
chr1	123287956	123288142	-5.45082495718589	hypo
chr1	130582851	130583153	-6.36948057855685	hypo
chr1	136700815	136701057	-15.0018820123638	hypo
chr1	136702163	136702562	-20.3245809427935	hypo
chr1	137046122	137046319	-8.78254284051593	hypo
chr1	140313705	140314198	-18.6194312321151	hypo
chr1	153084734	153085338	-10.9321229367178	hypo
chr1	153105403	153106496	-31.4122515381235	hypo
chr1	153522727	153523100	-8.90180103045017	hypo
chr1	153524174	153524458	-22.2337882915474	hypo
chr1	153950088	153950491	-16.2394535323878	hypo
chr1	154018891	154019107	-5.04998131453751	hypo
chr1	154457169	154457546	-10.4299328727281	hypo
chr1	154596596	154597091	-9.5082724470202	hypo
chr1	156053738	156053890	-23.8998736110053	hypo
chr1	158950759	158951689	-28.7823416653141	hypo
chr1	160338305	160338748	-4.65473205325499	hypo
chr1	161317644	161318144	-4.45080107767824	hypo
chr1	161318482	161319206	-7.93537646955439	hypo
chr1	169513758	169515104	-50.0652053865424	hypo
chr1	169684164	169684408	-13.8517323092894	hypo
chr1	170339538	170339762	-11.3058938469817	hypo
chr1	173123566	173125793	-46.9740117621796	hypo
chr1	173944361	173944608	-14.025302137774	hypo
chr1	174414115	174414916	-26.5741403207941	hypo
chr1	178858271	178858506	-4.16556719920817	hypo
chr1	188839929	188840139	-8.73569122885153	hypo
chr1	189434349	189434468	-4.32805940784308	hypo
chr1	189909128	189909490	-15.4706807388079	hypo
chr1	189909925	189910230	-14.4535443787987	hypo
chr1	190538428	190538659	-10.0497235496865	hypo
chr1	190850888	190851446	-34.3604372251076	hypo
chr1	191688872	191690014	-47.7670148116948	hypo
chr1	192198848	192199287	-8.8949682734556	hypo
chr1	192200056	192200180	-11.6044416309923	hypo
chr1	193963036	193963283	-10.1577977065441	hypo
chr1	196447847	196448265	-5.97986394476577	hypo
chr10	9054124	9054332	-8.35553323001199	hypo
chr10	12778580	12779121	-12.0528229205561	hypo
chr10	19229949	19231722	-63.0928388047958	hypo
chr10	20811917	20812139	-7.76274692679985	hypo
chr10	21466512	21467635	-50.7589494345392	hypo
chr10	21546820	21547172	-4.16132691452461	hypo
chr10	24788224	24788786	-34.4644552114997	hypo
chr10	39218506	39218838	-12.2678688794686	hypo
chr10	41627515	41627654	-13.5863127317	hypo
chr10	42060033	42060595	-15.8381731224319	hypo
chr10	50628325	50628578	-18.5584720891388	hypo
chr10	58102044	58102279	-10.1667080408796	hypo
chr10	59002064	59002372	-43.8335696157716	hypo
chr10	59234590	59235203	-15.4410863772687	hypo
chr10	59236322	59236485	-18.324381308363	hypo
chr10	59275405	59275770	-12.0137142508063	hypo
chr10	62523253	62523518	-27.779585911484	hypo
chr10	79476364	79477554	-100.976809323525	hypo
chr10	79691364	79691814	-8.33156811939219	hypo
chr10	82481764	82481880	-8.80470080315979	hypo
chr10	82823880	82823987	-4.3862678772756	hypo
chr10	84220578	84221674	-68.4553498522593	hypo
chr10	92837332	92837651	-5.09262286033541	hypo
chr10	93694288	93694615	-17.7979672852311	hypo
chr10	94773435	94773833	-29.3630680852617	hypo
chr10	95833882	95834117	-14.6993869284134	hypo
chr10	108761835	108762177	-8.71444087090962	hypo
chr10	110710684	110711517	-36.3267798808271	hypo
chr10	110734555	110734872	-12.7224612545012	hypo
chr10	115612371	115613008	-10.0438232820917	hypo
chr10	119306268	119306913	-32.8205698693169	hypo
chr10	119950409	119950675	-23.9492324028781	hypo
chr10	120248813	120249072	-33.5612402421418	hypo
chr10	120249812	120250252	-21.1409105287464	hypo
chr10	120337150	120337284	-21.2674148586709	hypo
chr10	120352164	120352432	-5.57032027379252	hypo
chr10	120644433	120644644	-12.8001564185323	hypo
chr10	121226889	121227201	-10.0238621906538	hypo
chr10	122009378	122009743	-10.0659340940534	hypo
chr10	122350862	122351124	-21.1617949966919	hypo
chr10	122400484	122400972	-39.6469251615198	hypo
chr10	124007240	124007956	-16.9970349267051	hypo
chr10	125398140	125398620	-7.95900469989562	hypo
chr10	125467544	125467879	-9.42825564091923	hypo
chr10	126247525	126248344	-13.2912771057843	hypo
chr10	127953548	127953931	-7.28521534573172	hypo
chr11	5107029	5107274	-12.8366606386516	hypo
chr11	18652935	18653304	-14.2317995060225	hypo
chr11	20539679	20540055	-18.8176122259651	hypo
chr11	22729498	22730217	-23.7759449755293	hypo
chr11	35298397	35298801	-12.8574895246058	hypo
chr11	36272463	36272590	-8.76885088097379	hypo
chr11	51979912	51980158	-6.90828396442322	hypo
chr11	60267398	60267753	-22.2403746658962	hypo
chr11	61290726	61291118	-35.0424171147266	hypo
chr11	63864620	63864786	-4.85552612112571	hypo
chr11	76319510	76320076	-10.791660613842	hypo
chr11	85527820	85528174	-13.6406613406202	hypo
chr11	85552003	85552331	-11.1829960372756	hypo
chr11	86686300	86687118	-20.3104925990358	hypo
chr11	88256975	88257379	-29.0686480339494	hypo
chr11	88860921	88861315	-23.2764214606216	hypo
chr11	89367547	89368004	-18.7380451607964	hypo
chr11	97050901	97051110	-5.45068202570193	hypo
chr11	97562795	97563290	-28.7151928312047	hypo
chr11	103672559	103672867	-24.1785735104531	hypo
chr11	107523226	107524092	-32.0120507987191	hypo
chr11	107674359	107674717	-22.7765136105085	hypo
chr11	110289572	110289844	-8.25656798449688	hypo
chr11	116084670	116084876	-17.447401105329	hypo
chr11	116521681	116521925	-22.1242402649882	hypo
chr11	118897081	118897191	-7.1197805429634	hypo
chr11	120568294	120568602	-11.7613038389716	hypo
chr11	121018185	121018419	-45.6519813798551	hypo
chr12	16516780	16516894	-6.11630317929532	hypo
chr12	17552922	17553048	-6.56076315943939	hypo
chr12	33731294	33731445	-15.8174646226606	hypo
chr12	33928540	33929107	-36.2371367260357	hypo
chr12	36754461	36754662	-4.31486072509316	hypo
chr12	36755115	36755581	-13.1498190456767	hypo
chr12	41780782	41781190	-14.4823383600929	hypo
chr12	54221211	54221494	-7.12866415685084	hypo
chr12	71924765	71925348	-21.7946212803992	hypo
chr12	72701498	72701615	-4.64938344889208	hypo
chr12	73181652	73182124	-9.66481922756529	hypo
chr12	74575778	74576223	-9.8137799362525	hypo
chr12	74833290	74834136	-23.0225165581684	hypo
chr12	80236212	80236571	-9.24572075413948	hypo
chr12	83483709	83483950	-7.27418867128088	hypo
chr12	84428666	84428945	-4.66888322962055	hypo
chr12	84438217	84438900	-24.9869318961021	hypo
chr12	84444157	84444269	-8.06781623248705	hypo
chr12	99031227	99032039	-37.1743273826041	hypo
chr12	99912253	99913296	-69.4725726486186	hypo
chr12	100523245	100524067	-41.581514937977	hypo
chr12	100578793	100579621	-17.4403801813496	hypo
chr12	102246767	102247443	-9.6539647537892	hypo
chr12	104481620	104481811	-8.01302612415744	hypo
chr12	104640018	104640152	-6.43134494196901	hypo
chr12	106217801	106218036	-10.467593746146	hypo
chr12	106844008	106844211	-14.6355540288092	hypo
chr12	107073615	107074262	-18.0772540288314	hypo
chr12	109065682	109065798	-5.28926341329106	hypo
chr12	110073203	110073383	-14.3864174542607	hypo
chr12	112406295	112406550	-8.56961038793751	hypo
chr12	112585797	112586584	-19.697290086156	hypo
chr12	113386373	113386531	-8.77831468132948	hypo
chr12	118413813	118414474	-31.9751196924476	hypo
chr12	118413854	118414067	-15.0217705305616	hypo
chr12	119115829	119116292	-11.6506657099626	hypo
chr12	120080646	120082562	-16.5332363136058	hypo
chr13	5802386	5802497	-6.08288082638447	hypo
chr13	20202281	20202496	-9.24771650798463	hypo
chr13	23507702	23507847	-6.1480124047588	hypo
chr13	23597577	23598771	-83.3524468409338	hypo
chr13	28938266	28938464	-6.1253457785688	hypo
chr13	29106780	29107844	-46.9037871576397	hypo
chr13	30814344	30814696	-16.2199644091855	hypo
chr13	31652267	31652982	-15.3679943063844	hypo
chr13	35475039	35475241	-4.74103198388098	hypo
chr13	39442672	39442958	-21.6658377594237	hypo
chr13	41334861	41335065	-19.2532519874038	hypo
chr13	44156353	44157211	-16.3330961945055	hypo
chr13	44677378	44677605	-14.2391445107245	hypo
chr13	48114647	48115059	-16.574480176311	hypo
chr13	49798602	49798999	-17.1740805444919	hypo
chr13	51850888	51850998	-4.85851346457373	hypo
chr13	52000006	52000209	-5.51211119609741	hypo
chr13	52174877	52175637	-4.7438308400407	hypo
chr13	53071357	53072193	-30.4947997947956	hypo
chr13	55253808	55253908	-21.565965808158	hypo
chr13	55999304	55999870	-23.8304947397522	hypo
chr13	56000429	56001446	-36.4905385509695	hypo
chr13	56874879	56875188	-17.1391228398798	hypo
chr13	58572141	58572275	-11.8265302936681	hypo
chr13	65214809	65214950	-9.21514327506257	hypo
chr13	69875991	69876352	-12.056582488147	hypo
chr13	94278790	94278984	-9.27172293613436	hypo
chr13	95334059	95334521	-19.4139344029761	hypo
chr13	95435264	95436969	-47.8174368643731	hypo
chr13	95437356	95437496	-4.21209430769815	hypo
chr13	95852714	95853428	-26.1448852334076	hypo
chr13	97206786	97206892	-4.18547711245096	hypo
chr13	97752156	97752356	-4.35079435969993	hypo
chr13	101385758	101386490	-64.2056281927078	hypo
chr13	103738032	103738462	-18.1639133385044	hypo
chr13	104860126	104860619	-15.0792449312819	hypo
chr13	106009966	106010074	-4.06061130528357	hypo
chr13	106081739	106081947	-8.36402921248854	hypo
chr13	107626221	107626763	-29.8354689927888	hypo
chr13	110732534	110732665	-12.1937239396628	hypo
chr13	110917640	110918187	-30.17621273781	hypo
chr13	112727323	112727625	-8.94668613565072	hypo
chr13	113145024	113145193	-11.7553748280935	hypo
chr13	113146224	113146600	-26.2408824275022	hypo
chr13	114707027	114707648	-11.9984842468263	hypo
chr13	118004383	118004660	-12.9536690460912	hypo
chr13	118078134	118078326	-10.4834303793305	hypo
chr14	20554322	20555006	-15.6976025429449	hypo
chr14	20583052	20583732	-26.3311929497262	hypo
chr14	20740370	20740477	-4.61645180093493	hypo
chr14	22815560	22815752	-5.03437217002126	hypo
chr14	23079915	23080213	-8.35923375991062	hypo
chr14	29926239	29926990	-37.242132099396	hypo
chr14	46147468	46148259	-22.0462799464096	hypo
chr14	46148040	46148882	-34.6855958886621	hypo
chr14	48216212	48216437	-5.33727048352083	hypo
chr14	49226717	49227853	-42.4072382778612	hypo
chr14	56236659	56236763	-15.2975339594656	hypo
chr14	56237291	56237614	-17.4172478658872	hypo
chr14	56400048	56400483	-28.6383632164677	hypo
chr14	57677772	57677928	-4.16853313789921	hypo
chr14	58652835	58653065	-22.5603020141874	hypo
chr14	58655195	58655473	-11.5323553113891	hypo
chr14	59119142	59119439	-5.32531259371521	hypo
chr14	59119802	59120133	-7.43928999282278	hypo
chr14	60246279	60246430	-15.7004493245592	hypo
chr14	66354811	66354930	-8.333009903621	hypo
chr14	70577943	70578238	-10.6724276880356	hypo
chr14	76932426	76932608	-10.7533525786334	hypo
chr14	77199473	77199602	-6.30926137022914	hypo
chr14	78676052	78676509	-29.9388714179853	hypo
chr14	81243288	81243713	-9.29896413986904	hypo
chr14	86795662	86796788	-41.4796678958809	hypo
chr14	98359519	98360088	-23.7515832355167	hypo
chr14	100772651	100772770	-6.51094771583436	hypo
chr14	103446838	103447642	-9.15471206356714	hypo
chr14	103986009	103987317	-24.4404593908616	hypo
chr14	115255409	115256054	-34.7363849556877	hypo
chr14	115442330	115442489	-4.40781108229526	hypo
chr14	118449155	118449797	-11.4240955016664	hypo
chr14	118988264	118989175	-61.4452379221941	hypo
chr14	119061239	119061358	-6.82711634599421	hypo
chr14	119088276	119088536	-6.50504345450193	hypo
chr14	119182594	119183040	-28.7900519380911	hypo
chr14	119183343	119183799	-15.869196221009	hypo
chr14	119614510	119615590	-33.6395306797459	hypo
chr14	120879515	120879667	-13.6290648110234	hypo
chr14	121201844	121202304	-21.0870213119042	hypo
chr14	121646102	121646621	-18.9358086669563	hypo
chr14	122626295	122627457	-37.0765547610149	hypo
chr15	7348938	7349193	-28.0276494406658	hypo
chr15	13249781	13250332	-13.2058965499566	hypo
chr15	25771319	25771937	-15.5750032573704	hypo
chr15	27854756	27855304	-36.6690831531043	hypo
chr15	27950386	27950871	-16.4839114991492	hypo
chr15	41278095	41278320	-15.3732320606804	hypo
chr15	51872202	51872662	-17.754743582089	hypo
chr15	52543636	52543865	-8.46268522203524	hypo
chr15	55610270	55610936	-10.2963608376235	hypo
chr15	55611572	55611755	-16.5349088857458	hypo
chr15	58682903	58683069	-7.43701307004599	hypo
chr15	58822314	58823319	-40.6741871466101	hypo
chr15	59111786	59111919	-9.99934124950019	hypo
chr15	75827331	75827477	-18.4798163286077	hypo
chr15	78240897	78241154	-8.70431410406165	hypo
chr15	79624652	79625337	-22.698683198268	hypo
chr15	82122804	82123209	-9.38990354165646	hypo
chr15	82839413	82839973	-13.8646932750046	hypo
chr15	89009470	89010041	-19.7218654531651	hypo
chr15	93074492	93075472	-25.9361878294739	hypo
chr15	93604968	93605883	-40.6883215192985	hypo
chr15	95160994	95161354	-16.378185135859	hypo
chr15	96185225	96185807	-12.3937180214933	hypo
chr15	96833583	96834024	-11.1525576865509	hypo
chr15	96834676	96834794	-6.16355297951269	hypo
chr15	97580939	97581245	-9.44839225491368	hypo
chr15	100465813	100466166	-17.0180077744494	hypo
chr15	101199983	101200106	-10.3730644999276	hypo
chr15	101832403	101832536	-13.3288565626125	hypo
chr16	10192260	10192713	-8.99306608779285	hypo
chr16	22233947	22234929	-39.5873443692983	hypo
chr16	25058510	25058707	-16.7862355785912	hypo
chr16	29683266	29683412	-8.27278132336684	hypo
chr16	30061295	30061851	-7.40313240174426	hypo
chr16	30595945	30596546	-26.1737553698897	hypo
chr16	34899793	34900887	-14.8757834421322	hypo
chr16	37915066	37915324	-8.2817866958346	hypo
chr16	39025250	39025350	-8.78983170573903	hypo
chr16	46119789	46121604	-46.8687856022149	hypo
chr16	78932533	78932715	-11.0765619954342	hypo
chr16	87725979	87726732	-20.9763572208199	hypo
chr16	88038979	88039188	-12.6771321034141	hypo
chr16	90299229	90299553	-10.4709086536552	hypo
chr16	90512502	90512767	-9.46420514222446	hypo
chr16	94430078	94430561	-18.1385644013348	hypo
chr16	95636903	95637015	-7.66044025505888	hypo
chr16	95897112	95897455	-21.0193195805121	hypo
chr17	6034401	6035202	-34.7226716694504	hypo
chr17	6963741	6964075	-10.8766224305786	hypo
chr17	8532580	8532895	-5.41216457459183	hypo
chr17	13820146	13820267	-5.32569259147208	hypo
chr17	13821056	13821548	-14.4945249698161	hypo
chr17	14234311	14234504	-4.46502037310644	hypo
chr17	14234977	14235174	-6.53114722831087	hypo
chr17	27723232	27723346	-6.89346012492728	hypo
chr17	28282719	28283112	-9.4255619992557	hypo
chr17	28934776	28935107	-7.92256231244115	hypo
chr17	29475821	29475930	-4.49873371030547	hypo
chr17	30033564	30033748	-6.74849653290189	hypo
chr17	31926572	31926688	-5.57028845510858	hypo
chr17	43402765	43403363	-36.0026797405996	hypo
chr17	46658647	46658838	-15.0228094998922	hypo
chr17	48739177	48739576	-14.6477720505074	hypo
chr17	57198125	57198261	-4.10932148005737	hypo
chr17	65907739	65908092	-20.1927706792448	hypo
chr17	66829648	66829782	-9.92881161755329	hypo
chr17	66830252	66830457	-8.84158485028699	hypo
chr17	69424592	69424774	-8.40727775429625	hypo
chr17	69468851	69470552	-35.175002134901	hypo
chr17	69471798	69472267	-25.9789820122554	hypo
chr17	69790177	69790445	-13.6094133816887	hypo
chr17	72133178	72134567	-24.9948571787779	hypo
chr17	78853554	78853932	-23.3537743698825	hypo
chr17	83259361	83259611	-16.498618167294	hypo
chr17	85794221	85794481	-16.6079134247174	hypo
chr17	86927414	86927565	-5.2733743813317	hypo
chr17	88803461	88804691	-62.8316692090824	hypo
chr17	88803647	88804088	-22.6977837591474	hypo
chr18	9211299	9211835	-16.2013242559082	hypo
chr18	12001857	12002175	-16.5647419162738	hypo
chr18	22504497	22504731	-10.0072364737388	hypo
chr18	22687621	22687876	-10.4202583694153	hypo
chr18	24031804	24032318	-25.8251911429647	hypo
chr18	24032640	24032763	-8.96567751799004	hypo
chr18	32109994	32110378	-11.5670799535657	hypo
chr18	37926565	37927937	-64.0739789118397	hypo
chr18	37927382	37927509	-10.6523892229264	hypo
chr18	38994394	38994694	-16.4036721634459	hypo
chr18	38995144	38995664	-9.47279438764358	hypo
chr18	42436435	42436856	-11.3153254451755	hypo
chr18	42588441	42588759	-7.52965674979061	hypo
chr18	43304152	43304784	-10.6176097827029	hypo
chr18	43305430	43305541	-11.2218510232989	hypo
chr18	47428994	47429201	-8.89801302584717	hypo
chr18	56538510	56538614	-5.2715810855775	hypo
chr18	57861935	57862301	-11.619940470135	hypo
chr18	57863413	57863558	-8.26606804300578	hypo
chr18	57863636	57863957	-7.60013131640446	hypo
chr18	60874898	60875284	-17.4009089649838	hypo
chr18	61560935	61562005	-34.3983827855911	hypo
chr18	65993062	65993366	-10.0590589301749	hypo
chr18	68679042	68679546	-12.3563396735248	hypo
chr18	73780984	73781309	-13.2116574556547	hypo
chr18	74315859	74316875	-51.945709277946	hypo
chr18	75050703	75051499	-14.8492216147212	hypo
chr18	77092778	77093188	-10.2347062552203	hypo
chr18	77102649	77102815	-8.6454432468218	hypo
chr18	77852445	77852732	-13.9367373182885	hypo
chr18	78433493	78434012	-18.2377084078805	hypo
chr18	78696317	78696894	-20.6454280118868	hypo
chr18	80828164	80828443	-9.83768812162454	hypo
chr18	81323676	81324103	-7.07173243907883	hypo
chr18	83133125	83133281	-12.0831337476723	hypo
chr19	15741595	15742003	-12.4724350469263	hypo
chr19	17407333	17407601	-7.81981828152175	hypo
chr19	20102167	20103141	-34.8355634562575	hypo
chr19	21240593	21241751	-20.2768094061918	hypo
chr19	23993782	23995184	-29.4286866201307	hypo
chr19	25261489	25261990	-11.2254173167099	hypo
chr19	25698127	25698554	-31.6762017317282	hypo
chr19	36484981	36485286	-11.0900670226851	hypo
chr19	37437239	37438105	-33.6154900831305	hypo
chr19	38556697	38557139	-25.4501728477554	hypo
chr19	44909328	44909652	-10.8384056414945	hypo
chr19	47585059	47585341	-17.5858047754241	hypo
chr19	53882178	53882435	-14.4444788700258	hypo
chr19	55530660	55531118	-7.69823376092634	hypo
chr19	55565541	55566085	-16.9738256998742	hypo
chr19	57389846	57390066	-18.1342346296284	hypo
chr19	58517284	58517974	-10.0429836866984	hypo
chr19	59127595	59127800	-15.9874332387075	hypo
chr19	59238202	59238313	-6.05337719602597	hypo
chr2	4801430	4801559	-17.7229188166293	hypo
chr2	9793085	9793236	-7.89043002799647	hypo
chr2	9794440	9795117	-28.5080686893622	hypo
chr2	13494595	13494850	-14.5338254204637	hypo
chr2	17759600	17760608	-51.2959074371549	hypo
chr2	17759677	17760319	-36.9393991970895	hypo
chr2	29165687	29165797	-10.3579131844015	hypo
chr2	29428303	29429308	-20.7840688068965	hypo
chr2	32389652	32389754	-7.89208014492442	hypo
chr2	32671811	32672118	-11.8397803373017	hypo
chr2	43644055	43645360	-59.804937885209	hypo
chr2	52804867	52805009	-8.04088340197518	hypo
chr2	52805434	52805570	-13.7938550174566	hypo
chr2	57227568	57227760	-8.16316798165898	hypo
chr2	58046922	58047148	-12.5399975886806	hypo
chr2	58824726	58824911	-9.6181203952335	hypo
chr2	58825547	58825764	-7.27778409696676	hypo
chr2	61313353	61313584	-6.15281080498997	hypo
chr2	70395516	70396064	-23.0303990619856	hypo
chr2	71931101	71931362	-6.2243279725428	hypo
chr2	72149375	72149785	-16.4556157569272	hypo
chr2	75131508	75132260	-9.4140081892946	hypo
chr2	75596809	75597137	-8.77629205694291	hypo
chr2	76484760	76485032	-6.21678458763776	hypo
chr2	76486916	76487483	-15.369644381977	hypo
chr2	93798062	93798251	-19.8948772943322	hypo
chr2	102116373	102117308	-13.6828364687635	hypo
chr2	105173538	105173884	-11.526914266414	hypo
chr2	105532386	105532642	-7.82293667370348	hypo
chr2	115551795	115552024	-10.5178276515854	hypo
chr2	115680233	115680383	-4.56670067359774	hypo
chr2	122292476	122292908	-24.4996164736643	hypo
chr2	125433274	125433475	-8.58643246840836	hypo
chr2	131386898	131387337	-29.0873048541902	hypo
chr2	132514390	132514648	-16.9805396723066	hypo
chr2	137219285	137219716	-9.90905574859532	hypo
chr2	145925052	145925341	-24.0420625606999	hypo
chr2	150516232	150516530	-8.19935918081136	hypo
chr2	152451817	152452597	-28.7596299472684	hypo
chr2	154393837	154394184	-10.930712984671	hypo
chr2	156316591	156317392	-12.5396241115088	hypo
chr2	156668061	156668307	-10.2779681863583	hypo
chr2	158019231	158019662	-11.6295003992841	hypo
chr2	158234843	158235031	-21.0295030785927	hypo
chr2	164387532	164387667	-10.3048100152685	hypo
chr2	165643096	165643285	-11.2899259729393	hypo
chr2	167421385	167421622	-8.24550580458581	hypo
chr2	167844519	167844796	-7.12956891547143	hypo
chr2	168685869	168686125	-25.6960053588714	hypo
chr2	168704128	168704526	-9.78284820747258	hypo
chr2	169328724	169328969	-10.2149590466032	hypo
chr2	170683718	170684668	-16.1849885071303	hypo
chr2	171865903	171866097	-18.6333137046915	hypo
chr2	171866294	171866547	-25.9301753307426	hypo
chr2	172154462	172154721	-17.5198717564279	hypo
chr2	172371016	172371248	-22.5003821171299	hypo
chr2	172469457	172469979	-13.7542354939118	hypo
chr2	172488326	172488585	-6.56586143162632	hypo
chr2	172623292	172623466	-14.247899551219	hypo
chr2	173069200	173069685	-24.6479493498269	hypo
chr2	174498514	174498794	-9.39573232304752	hypo
chr3	8595939	8596150	-4.48652123309467	hypo
chr3	8632185	8632616	-11.8784399173429	hypo
chr3	8955884	8956241	-29.0889339858497	hypo
chr3	9003266	9003384	-18.2314753643156	hypo
chr3	9007107	9007302	-4.26293077916088	hypo
chr3	9547027	9547538	-31.7710578577776	hypo
chr3	14400963	14401323	-9.69973131091251	hypo
chr3	14402814	14402957	-13.634596034069	hypo
chr3	28281476	28281956	-11.5264255369135	hypo
chr3	29082618	29083205	-19.3699490695676	hypo
chr3	29083658	29083833	-6.25615825632557	hypo
chr3	30447512	30447795	-12.1964500554419	hypo
chr3	35143868	35144227	-19.5284098460979	hypo
chr3	37804953	37805277	-6.70543895564488	hypo
chr3	40885325	40885450	-6.06320464694587	hypo
chr3	51757966	51758933	-20.9202709294388	hypo
chr3	51789571	51790061	-16.3011973305447	hypo
chr3	51849070	51849507	-16.5482335944274	hypo
chr3	52580557	52581007	-11.7306239280648	hypo
chr3	54697768	54698133	-18.5295013394879	hypo
chr3	55327737	55328132	-20.5872991885608	hypo
chr3	57109578	57109732	-7.26909828788603	hypo
chr3	58863292	58863584	-21.2308709390058	hypo
chr3	62529727	62530036	-10.1121996750934	hypo
chr3	66130546	66130703	-6.57411558521427	hypo
chr3	66226983	66227570	-8.04522219881311	hypo
chr3	66228462	66228807	-7.53021627399428	hypo
chr3	67409052	67410155	-26.0839346525361	hypo
chr3	79321506	79321878	-17.3703143170139	hypo
chr3	83077268	83077867	-43.5357098016273	hypo
chr3	84990010	84990142	-14.4243408782353	hypo
chr3	86352074	86352292	-32.5571374325796	hypo
chr3	94165917	94166325	-12.5717243238909	hypo
chr3	95876947	95877140	-8.13743269837935	hypo
chr3	96407006	96407562	-20.9608268044485	hypo
chr3	96530675	96530817	-5.35826091531496	hypo
chr3	97889711	97890602	-18.9107158129742	hypo
chr3	98232506	98232827	-28.5134479538115	hypo
chr3	101997037	101997950	-46.5804246775037	hypo
chr3	105600738	105601225	-9.54680556678372	hypo
chr3	107046312	107046597	-5.50330920729878	hypo
chr3	116027884	116028034	-4.82134203371855	hypo
chr3	116672095	116672485	-13.8924461709253	hypo
chr3	120038554	120039812	-22.4868101761482	hypo
chr3	120040169	120040329	-3.80332072335623	hypo
chr3	121800354	121800818	-28.6643276019273	hypo
chr3	121991419	121992642	-26.2368834160173	hypo
chr3	122242726	122242899	-8.43934943646333	hypo
chr3	127049346	127049499	-4.05800932754376	hypo
chr3	127510325	127510617	-18.3890365637247	hypo
chr3	127529153	127530595	-24.0469001636669	hypo
chr3	130397432	130397643	-12.6883657269577	hypo
chr3	131036797	131037566	-21.6221528000474	hypo
chr3	132611398	132611715	-30.0018064036675	hypo
chr3	132611546	132611762	-15.931803068906	hypo
chr3	135520296	135520530	-6.96058951412697	hypo
chr3	137285144	137285748	-44.90623776523	hypo
chr3	138500211	138500413	-16.2802162519342	hypo
chr3	142302269	142303069	-14.3947883894367	hypo
chr3	143374645	143374779	-12.5965121821601	hypo
chr3	145627185	145627559	-15.7768062487197	hypo
chr3	146084978	146085245	-6.48397041578675	hypo
chr3	147628955	147629069	-7.9738453362192	hypo
chr3	151100767	151101323	-44.3410256386455	hypo
chr3	154756948	154757269	-20.6589142561355	hypo
chr3	156226992	156227361	-22.4340084987785	hypo
chr4	8881613	8881852	-8.8769723534715	hypo
chr4	11508294	11508516	-4.91110294208952	hypo
chr4	22898185	22899738	-27.386702128736	hypo
chr4	28861875	28863068	-66.9684771215741	hypo
chr4	32273384	32273848	-21.3901655478089	hypo
chr4	32619178	32619719	-17.4053143762196	hypo
chr4	33120448	33120678	-17.1616446425217	hypo
chr4	33377635	33378424	-14.0059703839675	hypo
chr4	43431886	43433092	-47.9103965478289	hypo
chr4	44078314	44078785	-17.2896284664472	hypo
chr4	44398299	44398554	-8.78606965674435	hypo
chr4	45196332	45196856	-18.964065929354	hypo
chr4	45657299	45657400	-8.20647554801947	hypo
chr4	45751627	45752050	-31.4579851657466	hypo
chr4	46910568	46910968	-22.8724495237782	hypo
chr4	48681426	48681612	-7.36183454351821	hypo
chr4	53276022	53276198	-8.06497090822774	hypo
chr4	53763867	53764061	-10.5930838612245	hypo
chr4	54368460	54368798	-16.4018367125645	hypo
chr4	54369260	54369595	-13.6765125553425	hypo
chr4	57619256	57619692	-13.6720862307834	hypo
chr4	62314199	62314884	-14.2480256294897	hypo
chr4	63051102	63051235	-8.64550793133312	hypo
chr4	63051236	63051596	-8.49492282894042	hypo
chr4	64978289	64979840	-50.0165479122278	hypo
chr4	83170026	83170637	-21.7736194845656	hypo
chr4	83725341	83725600	-13.024285803283	hypo
chr4	97251101	97251303	-6.09087033134041	hypo
chr4	98393918	98394071	-15.7849317473458	hypo
chr4	102987557	102987746	-11.5973274717113	hypo
chr4	105952965	105953275	-7.15291184162683	hypo
chr4	117730750	117731058	-6.09311426232532	hypo
chr4	126990334	126990568	-4.73256819793245	hypo
chr4	128183291	128183657	-11.2191951210778	hypo
chr4	131250533	131250922	-6.24911696470984	hypo
chr4	131251764	131252088	-20.9049390303276	hypo
chr4	131352419	131353181	-21.0665612855901	hypo
chr4	132651281	132651535	-6.17828391164657	hypo
chr4	134123723	134123963	-15.1983456457867	hypo
chr4	135101378	135101501	-13.5437670480781	hypo
chr4	135609772	135610092	-14.3654350386982	hypo
chr4	136599402	136599995	-21.1300083917838	hypo
chr4	150183036	150183231	-11.9521725471408	hypo
chr4	150264378	150264855	-8.16149327191045	hypo
chr4	150618200	150618605	-19.5943388293792	hypo
chr4	150796769	150797279	-14.6999428648756	hypo
chr4	151870712	151870838	-10.9768763773609	hypo
chr4	152834011	152834183	-18.2467120145892	hypo
chr4	152857668	152857812	-15.4029561736458	hypo
chr4	152857710	152857811	-8.50683485662689	hypo
chr4	153062493	153063665	-14.7224959938778	hypo
chr4	153265061	153265260	-21.0966852305805	hypo
chr4	153732663	153733210	-15.9230042016651	hypo
chr4	154284329	154284604	-8.98926342031064	hypo
chr4	154717990	154718423	-13.5426848780638	hypo
chr4	154826099	154826509	-11.8626985732964	hypo
chr5	3926927	3927525	-24.1107634485534	hypo
chr5	13528123	13528406	-13.8801461786462	hypo
chr5	13529405	13529733	-21.1070038960761	hypo
chr5	14048413	14049048	-15.0879020271757	hypo
chr5	23825761	23825955	-14.5568772004241	hypo
chr5	23826838	23827029	-10.4792693482075	hypo
chr5	25160240	25160521	-26.6069479416615	hypo
chr5	28092708	28093280	-11.6877769397608	hypo
chr5	28788701	28789444	-24.4072549782807	hypo
chr5	30919875	30920288	-19.3146679567414	hypo
chr5	35003906	35004142	-9.78904160827283	hypo
chr5	37378895	37379611	-17.437974600534	hypo
chr5	43907426	43907958	-19.4211394316435	hypo
chr5	50418605	50418912	-6.81240933167492	hypo
chr5	52280997	52281229	-4.1837171417098	hypo
chr5	52502739	52503737	-62.1807351098046	hypo
chr5	52502872	52503490	-39.9285171010585	hypo
chr5	53859513	53860163	-21.6407905257946	hypo
chr5	65612519	65613028	-21.9944255084466	hypo
chr5	66311574	66311995	-11.9571860499958	hypo
chr5	66312312	66312632	-14.3657113161545	hypo
chr5	73923728	73923950	-4.85258543851321	hypo
chr5	73992622	73993116	-18.6930687938109	hypo
chr5	74039925	74040033	-9.14198911615159	hypo
chr5	75538169	75538386	-12.5766997087809	hypo
chr5	76372495	76372905	-22.2376095082833	hypo
chr5	77046974	77047514	-5.58179495647975	hypo
chr5	77551370	77551989	-37.6592669090897	hypo
chr5	77864268	77864449	-9.65729204655518	hypo
chr5	82204979	82205397	-5.91221687545666	hypo
chr5	90408935	90409215	-3.96605564641631	hypo
chr5	92805899	92806166	-20.3743295329958	hypo
chr5	99970377	99970780	-8.72237749051827	hypo
chr5	102084447	102084914	-10.1862496043878	hypo
chr5	102442682	102443082	-10.4114308161026	hypo
chr5	102443951	102444262	-10.6733462352746	hypo
chr5	107124401	107124650	-23.1802935243018	hypo
chr5	111792613	111793074	-14.9540240351641	hypo
chr5	111794230	111794513	-7.93882436267709	hypo
chr5	111935478	111935693	-10.310401703455	hypo
chr5	113278262	113278388	-4.33771744020015	hypo
chr5	115685004	115685175	-13.9653110023779	hypo
chr5	115766784	115767045	-9.10918013837282	hypo
chr5	116080444	116080943	-30.6664911083493	hypo
chr5	116657471	116657979	-24.2482816587062	hypo
chr5	117003734	117004939	-39.7503468418788	hypo
chr5	117335843	117336681	-18.0164211795046	hypo
chr5	119197126	119197660	-48.2738294310778	hypo
chr5	119217709	119218825	-45.6875346145545	hypo
chr5	119218642	119218824	-23.2343271231822	hypo
chr5	120117059	120117520	-13.0200322681909	hypo
chr5	123144212	123144331	-6.44857926694764	hypo
chr5	125473193	125473438	-17.9695453413114	hypo
chr5	125474296	125474658	-10.3505075055288	hypo
chr5	125890484	125890754	-15.2642404470785	hypo
chr5	125890655	125891110	-18.8891000991777	hypo
chr5	129320685	129321200	-12.9795701777439	hypo
chr5	129321523	129322069	-25.4954763151752	hypo
chr5	134694620	134694916	-7.50671429374296	hypo
chr5	135018170	135018284	-4.35604261332142	hypo
chr5	135059286	135060171	-31.8313118266285	hypo
chr5	136768044	136768823	-19.7254020459032	hypo
chr5	138123947	138124200	-9.79793322482555	hypo
chr5	149674771	149675099	-18.0247216251506	hypo
chr5	150141137	150141289	-7.95397005925927	hypo
chr6	4348185	4348896	-24.6561478157269	hypo
chr6	4627652	4628218	-13.180318884435	hypo
chr6	6832847	6833051	-8.66909133256921	hypo
chr6	8606929	8607919	-25.3446635659404	hypo
chr6	14848495	14849237	-28.4837784569858	hypo
chr6	17643357	17643887	-12.8909819330761	hypo
chr6	22277163	22277582	-13.3066829002955	hypo
chr6	29250880	29251785	-20.9828151673269	hypo
chr6	34660200	34660483	-17.7399599959001	hypo
chr6	37192168	37192460	-4.25299714004029	hypo
chr6	47725138	47725252	-7.65128077975246	hypo
chr6	47872465	47872565	-10.5381120438466	hypo
chr6	49729090	49731119	-56.5225430732002	hypo
chr6	50593268	50595312	-42.568839757921	hypo
chr6	51539378	51539813	-9.09513521447537	hypo
chr6	53604640	53604753	-14.0369141878067	hypo
chr6	54429130	54429645	-19.8112407974607	hypo
chr6	55599680	55599956	-15.3372646143371	hypo
chr6	55600381	55600513	-6.46237425598973	hypo
chr6	58914963	58915073	-4.71572519739198	hypo
chr6	58915509	58916217	-19.4914174367323	hypo
chr6	70849798	70850136	-22.7602638077424	hypo
chr6	82069398	82069722	-10.8472255662254	hypo
chr6	83011783	83012141	-8.11337320926466	hypo
chr6	87539406	87539747	-17.6325400689578	hypo
chr6	93626288	93626517	-8.50062426769848	hypo
chr6	94544446	94544814	-23.2686450762056	hypo
chr6	94750607	94751151	-27.9508198729494	hypo
chr6	97709397	97710529	-20.9302524593869	hypo
chr6	98639616	98640727	-46.3383164420665	hypo
chr6	99139777	99140089	-7.55449021718735	hypo
chr6	108253534	108253808	-7.94371072460715	hypo
chr6	116215889	116216474	-25.9779868453242	hypo
chr6	118544247	118544397	-10.2913506211799	hypo
chr6	119433094	119433654	-29.991294724	hypo
chr6	120994382	120994759	-22.0574582149373	hypo
chr6	125554882	125555074	-9.78823740028203	hypo
chr6	126971166	126972351	-27.6895255944125	hypo
chr6	133991851	133991977	-11.11794176289	hypo
chr6	134080060	134080341	-4.29783056546613	hypo
chr6	135926849	135927808	-17.3861401819868	hypo
chr6	137661206	137661445	-5.15335899739951	hypo
chr6	143852188	143852921	-21.8084664578038	hypo
chr6	143853756	143853976	-13.222118618226	hypo
chr6	143854270	143854688	-10.498656715957	hypo
chr6	145493966	145494190	-7.83368307871881	hypo
chr6	145958291	145959027	-31.4660533152893	hypo
chr6	146233250	146233508	-5.36187626157905	hypo
chr6	146291418	146292216	-24.050509628825	hypo
chr7	13364839	13364943	-8.1790805102853	hypo
chr7	16991669	16991837	-6.31404326614031	hypo
chr7	25318915	25319470	-41.5458717263633	hypo
chr7	28677933	28678364	-11.2455106898315	hypo
chr7	29382101	29382227	-38.2020619774926	hypo
chr7	30095206	30095882	-12.6316827525453	hypo
chr7	36862950	36863628	-22.4155843350952	hypo
chr7	36863107	36863666	-24.3694450246728	hypo
chr7	50928551	50928730	-7.05084785203199	hypo
chr7	51567235	51567787	-11.4861150651813	hypo
chr7	51682897	51683023	-4.67936730170821	hypo
chr7	53456036	53456332	-5.52678103819398	hypo
chr7	53458098	53458731	-19.4584963340333	hypo
chr7	69375891	69376073	-10.4794305493913	hypo
chr7	71085057	71085265	-14.2336713645717	hypo
chr7	72932594	72932929	-11.0689887249399	hypo
chr7	73427325	73427999	-22.8548477368154	hypo
chr7	73986690	73987295	-32.3764765514964	hypo
chr7	75103878	75104008	-10.2068091341308	hypo
chr7	75170076	75170496	-14.4498948131203	hypo
chr7	76123776	76124886	-19.6071321905919	hypo
chr7	80449459	80450504	-29.5734940441171	hypo
chr7	87256494	87256628	-7.22771421554089	hypo
chr7	88852410	88852543	-8.25146468351886	hypo
chr7	89077378	89078022	-26.0041633877665	hypo
chr7	96805752	96806042	-22.6208652331231	hypo
chr7	104494867	104495238	-14.5668665364263	hypo
chr7	112911560	112911771	-21.1840079497932	hypo
chr7	122657708	122657945	-9.84819971466367	hypo
chr7	136888386	136888972	-22.6883963673781	hypo
chr7	136986665	136987156	-26.0107631092705	hypo
chr7	142675510	142675727	-11.4744824169582	hypo
chr7	143156577	143156862	-14.316137215144	hypo
chr7	144500193	144500410	-22.3578180748041	hypo
chr7	146436729	146437133	-14.4965977657831	hypo
chr7	146806953	146807291	-7.74616005200758	hypo
chr7	150339248	150341182	-36.5319395422786	hypo
chr7	150340800	150340983	-6.34104385078066	hypo
chr8	8619120	8619347	-19.3303064738497	hypo
chr8	8686605	8687381	-20.5667701164783	hypo
chr8	9977101	9977237	-18.0478287582144	hypo
chr8	11011115	11011391	-16.8480541292546	hypo
chr8	12062777	12063402	-29.2021961144749	hypo
chr8	12330107	12330379	-6.89781361266415	hypo
chr8	13079661	13080415	-33.8889755204907	hypo
chr8	14189268	14189829	-22.6040180435671	hypo
chr8	18738101	18738272	-6.81644997277076	hypo
chr8	18739032	18739361	-35.5736514631985	hypo
chr8	18740691	18741512	-43.1425096873632	hypo
chr8	25530171	25530902	-15.3930065982179	hypo
chr8	26147836	26148186	-14.7401421192527	hypo
chr8	35143589	35143734	-13.1225138311553	hypo
chr8	35363265	35363410	-5.16366630352204	hypo
chr8	35364038	35364173	-9.44878560995235	hypo
chr8	35461998	35462661	-11.4047470052994	hypo
chr8	35867668	35867788	-10.5253032091884	hypo
chr8	35867731	35868041	-20.5404797392856	hypo
chr8	35873063	35873189	-14.3811446796257	hypo
chr8	46088626	46089016	-20.6481112219583	hypo
chr8	46699551	46700204	-20.0941509591385	hypo
chr8	47138363	47138570	-15.8138020616976	hypo
chr8	47584109	47584370	-4.56560696542813	hypo
chr8	48048446	48048618	-6.94840173041853	hypo
chr8	48345470	48345723	-7.72615868554995	hypo
chr8	48346808	48347176	-23.4432998061414	hypo
chr8	49395470	49396023	-14.2810521554437	hypo
chr8	49551117	49551726	-33.964480709977	hypo
chr8	49861448	49861905	-29.3283916816852	hypo
chr8	49878779	49879861	-41.7530086863813	hypo
chr8	63748849	63749259	-17.9002704890252	hypo
chr8	64180968	64181069	-6.61773871857885	hypo
chr8	71792445	71792636	-6.70372282749597	hypo
chr8	81334097	81335726	-40.7865858128767	hypo
chr8	81425285	81425403	-4.07650051744756	hypo
chr8	81898883	81898985	-12.6153419047465	hypo
chr8	82555011	82555496	-18.6201161711628	hypo
chr8	90547393	90547857	-8.59342944545278	hypo
chr8	93852867	93854339	-76.258971939163	hypo
chr8	94141068	94141548	-20.2287432267934	hypo
chr8	94153793	94154022	-10.5167416380943	hypo
chr8	96123966	96124528	-6.23540341219622	hypo
chr8	97441000	97441169	-10.5389378792823	hypo
chr8	107695732	107696433	-26.7597332011435	hypo
chr8	112468922	112469074	-11.2639679635814	hypo
chr8	117664950	117665121	-14.5884284487291	hypo
chr8	117722225	117724189	-64.6724880439519	hypo
chr8	123858598	123858872	-32.4662126053682	hypo
chr8	125709531	125709865	-13.1632350341742	hypo
chr8	126039819	126040191	-18.9336932430645	hypo
chr8	128169494	128169849	-24.7862980046664	hypo
chr8	128905807	128906601	-20.7158171024884	hypo
chr8	129192699	129193122	-6.72106671219665	hypo
chr9	21228854	21229014	-8.71452978209321	hypo
chr9	21788171	21788580	-13.3264040839911	hypo
chr9	22306784	22307196	-13.1252783922611	hypo
chr9	29404739	29405374	-14.5812272594521	hypo
chr9	31838787	31839089	-14.9989428716109	hypo
chr9	37336441	37337221	-19.1872975579063	hypo
chr9	43411484	43411711	-4.05314805793485	hypo
chr9	44606106	44606535	-16.2876174470638	hypo
chr9	44606240	44606429	-7.18643976862431	hypo
chr9	45357976	45358388	-6.98007124043687	hypo
chr9	45997530	45997774	-15.1559930297951	hypo
chr9	45997714	45998009	-17.4567398394965	hypo
chr9	47611384	47611631	-14.8306825239395	hypo
chr9	47611964	47612197	-14.4230391335783	hypo
chr9	47613013	47613379	-8.67826562706789	hypo
chr9	49230793	49231672	-22.6667744015672	hypo
chr9	51854969	51855085	-12.3976957898229	hypo
chr9	52085769	52086178	-10.9082417023693	hypo
chr9	52086640	52087062	-17.7642021728894	hypo
chr9	60942576	60942682	-4.33300582142456	hypo
chr9	61213609	61213785	-6.46446402930875	hypo
chr9	61214216	61214489	-11.203635355079	hypo
chr9	61214811	61215000	-10.2554982065949	hypo
chr9	62979435	62979735	-41.7605314326666	hypo
chr9	63337769	63339074	-46.2935025471644	hypo
chr9	63567152	63568088	-36.42662670713	hypo
chr9	64452137	64452337	-5.30271684806941	hypo
chr9	64772257	64772393	-10.2801497288704	hypo
chr9	66493712	66494070	-15.3607174441209	hypo
chr9	77275422	77275736	-17.9973347046691	hypo
chr9	77654764	77655073	-12.3573182438003	hypo
chr9	84005629	84005922	-22.3295759962436	hypo
chr9	90163761	90164153	-12.6441977506327	hypo
chr9	92395326	92395436	-8.20750988981779	hypo
chr9	95308589	95308741	-9.37480837769992	hypo
chr9	96337252	96337431	-6.72608970674878	hypo
chr9	96917177	96917325	-7.35603826886745	hypo
chr9	102633358	102634126	-22.3904569131275	hypo
chr9	103345431	103347489	-43.5737094810296	hypo
chr9	105423378	105423661	-19.0436712853936	hypo
chr9	106556860	106557027	-9.05704121185946	hypo
chr9	108892649	108892954	-16.0821701016006	hypo
chr9	109836034	109836416	-10.6392993877227	hypo
chr9	113508172	113509992	-26.070385554135	hypo
chr9	115551304	115551511	-5.50639139046559	hypo
chr9	118883068	118883520	-14.8991396901271	hypo
chr9	118884037	118884222	-10.4699519144089	hypo
chr9	122479410	122479521	-13.4510487004597	hypo
chr9	123065651	123066190	-26.4339095821561	hypo
chr9	123065652	123065938	-6.62104463338241	hypo
chr1	40061208	40061343	4.00290820842818	hyper
chr1	59685308	59686355	21.3044401854214	hyper
chr1	88333739	88333882	4.67576237866851	hyper
chr10	79961698	79961998	15.337666936541	hyper
chr10	82318261	82318651	6.79354933988785	hyper
chr10	83899556	83899718	6.61321840767145	hyper
chr10	86792744	86793328	7.90911825763202	hyper
chr10	90635228	90635905	26.9558523271452	hyper
chr10	90635371	90635642	22.27600720108	hyper
chr10	107819923	107820698	18.2644225444448	hyper
chr10	120588509	120588901	4.93193299927282	hyper
chr11	23982623	23982916	7.36431360955356	hyper
chr11	45608457	45608601	6.44698863617729	hyper
chr11	116705862	116706114	6.28996707316307	hyper
chr11	116770519	116770689	6.16161331778052	hyper
chr12	70293150	70293270	4.8629256229293	hyper
chr12	78144658	78144910	13.1845933055728	hyper
chr12	82259337	82259826	19.6538633556472	hyper
chr13	12250999	12251194	10.1094170404549	hyper
chr13	62656905	62657712	9.63635541497905	hyper
chr13	69748501	69749019	9.22156477635716	hyper
chr13	95747705	95747834	5.97720687686209	hyper
chr13	99341842	99342129	8.68313169661883	hyper
chr14	31835352	31835561	9.35095983892436	hyper
chr14	80175512	80175695	10.8619216028683	hyper
chr15	94232722	94232936	13.6202192859277	hyper
chr16	48995501	48995687	8.93380174704166	hyper
chr16	92297834	92297938	4.26594406831597	hyper
chr17	5416254	5416723	7.98079977087996	hyper
chr17	69609951	69610611	7.07672664537281	hyper
chr17	71943381	71944105	25.988803705836	hyper
chr17	87876719	87877534	58.7662389191958	hyper
chr18	10458296	10458565	5.6333546246777	hyper
chr18	73789261	73789527	13.1061641530969	hyper
chr18	76380568	76380845	9.71091542815369	hyper
chr19	6523114	6523318	6.59756098155209	hyper
chr19	10324756	10324874	9.91770970438146	hyper
chr19	23791931	23793006	30.8103685333784	hyper
chr19	26676140	26676628	7.27826107988047	hyper
chr19	31840982	31841139	6.71067247751869	hyper
chr19	31841648	31841799	8.84174171470303	hyper
chr2	24770544	24770806	8.51872230206796	hyper
chr3	10017448	10017739	17.1097309338179	hyper
chr3	97035281	97035579	6.37559084628446	hyper
chr3	148733598	148734201	24.1541328135105	hyper
chr3	152570211	152570598	24.786158997212	hyper
chr3	152841876	152842153	6.19264469120248	hyper
chr4	57381998	57382590	6.80634490377661	hyper
chr4	57965013	57965163	8.61340424465317	hyper
chr4	137023721	137024048	52.313300230715	hyper
chr4	149488847	149489029	6.07893073440526	hyper
chr4	154276609	154276843	5.85866629505055	hyper
chr5	99906680	99906919	13.2642773433023	hyper
chr5	119998310	119998555	22.7900321398852	hyper
chr5	120261158	120261384	9.61615761769169	hyper
chr5	125878436	125878599	4.90303268585255	hyper
chr5	125986372	125986664	31.6573788195411	hyper
chr5	143107441	143107696	7.72436687851542	hyper
chr5	145478899	145479611	18.0504594413422	hyper
chr6	118144599	118144743	7.10919128715006	hyper
chr6	134266131	134266383	6.82534054574766	hyper
chr7	3642851	3643069	9.67679622586505	hyper
chr7	96555397	96555712	42.0010574137257	hyper
chr7	96556013	96556321	14.4251349066396	hyper
chr7	133851193	133851517	11.8046246606899	hyper
chr8	97435886	97436357	11.385459490974	hyper
chr8	127276759	127276871	6.79429837478243	hyper
chr8	129959594	129959856	6.68860728109213	hyper
chr9	43899320	43899786	19.163081778977	hyper
chr9	79608469	79608727	8.97145473402467	hyper
chr9	105415405	105415824	7.94524856566133	hyper
