## Supplemental Table 3 for "DNMT3A haploinsufficiency results in behavioral deficits and global epigenomic dysregulation shared across neurodevelopmental disorders"

DNMT3A hKO/+ upregulated genes (padj. <0.1):	DNMT3A hKO/+ downregulated genes (padj. <0.1):
2410018M08Rik	1500012F01Rik
Alox12b	Aldh1a1
Ankrd56	Amotl1
Cd34	Amz1
Cd6	Ddn
Cdcp1	Ddr2
Chga	Dlg2
Chrna4	Dnmt3a
Crb2	Filip1
Dkk3	Ifitm1
Fbxo27	Klhdc7a
Gfra2	Mylk
Gm16882	Neurl1a
Gpnmb	Neurog2
Ier5	Nov
Igfbp4	Nwd1
Igfbp6	Ptpn14
Kank4	Ranbp3l
Lphn2	Rapgef3
Mab21l1	Rasl10b
Myh7b	Rgs12
Myo5c	Rnf10
Nrsn2	Scn5a
Ntn5	Shank2
Ntsr1	Shank3
Pamr1	Snph
Ppm1m	Traf3
Prss12	Unc13c
Rec8
Rps4y2
Scnn1a
Shroom3
Slc43a2
Srprb
Trf
Wisp1
Wnt10a
