## Supplemental Table 4 for "DNMT3A haploinsufficiency results in behavioral deficits and global epigenomic dysregulation shared across neurodevelopmental disorders"

### Sheet: Cohort Information
Cohort #1
WT - Male	3
WT - Female	4
DNMT3AKO/+ - Male	6
DNMT3AKO/+ - Female	7
Date of Birth	2/6/17 - 2/17/17
Test	Test Date	Age (weeks)
1-hour Locomotor Activity	2017-04-25	11
Sensorimotor Battery	2017-04-26	11
3-Chamber Social Approach	2017-05-01	11
Acoustic Startle/PPI	2017-05-05	12
Elevated Plus Maze	2017-06-28	20
30-minute Open Field (data not shown)	2017-07-03	20
Morris Water Maze	2017-07-06	21
Rotarod	2017-09-07	30
Cohort #2
WT - Male	7
WT - Female	7
DNMT3AKO/+ - Male	6
DNMT3AKO/+ - Female	8
Date of Birth	7/19/17 - 7/26/17
Test	Test Date	Animal Age
1-hour Locomotor Activity	2017-10-10	11
Sensorimotor Battery	2017-10-11	12
3-Chamber Social Approach	2017-10-16	12
Acoustic Startle/PPI	2017-10-20	13
Elevated Plus Maze	2017-10-23	13
Morris Water Maze	2017-10-26	14
Rotarod	2018-01-04	24
Conditioned Fear	2018-01-29	27
Cohort #3
WT - Male	5
WT - Female	7
DNMT3AKO/+ - Male	6
DNMT3AKO/+ - Female	6
Date of Birth	9/11/18 - 9/21/18
Test	Test Date	Animal Age
3-Chamber Social Approach	2018-12-04	11
Elevated Plus Maze	2018-12-10	12
Conditioned Fear	2018-12-17	13

### Sheet: Aggregate and Cohort Analysis
				Aggregate Analysis				Cohort 1				Cohort 2				Cohort 3
Figure	Test	Measure	Comparison	df1	df2	F statistic	p value	df1	df2	F statistic	p value	df1	df2	F statistic	p value	df1	df2	F statistic	p value
3c	Open Field	Total.Ambulations	Timepoint	5	230	108.918	0	5	90	86.1096	0	5	130	50.4209	0
3c	Open Field	Total.Ambulations	Genotype	1	46	13.0215	0.000756674	1	18	10.2788	0.00489691	1	26	4.6602	0.0402789
3c	Open Field	Total.Ambulations	Timepoint:Genotype	5	230	2.73752	0.0200514	5	90	5.20678	0.000304081	5	130	1.8851	0.101222
3d	Open Field	Rearing	Timepoint	5	230	29.4009	0	5	90	17.9281	2.68e-12	5	130	14.0758	5.38e-11
3d	Open Field	Rearing	Genotype	1	46	7.16102	0.0102877	1	18	6.53474	0.019836	1	26	2.50132	0.125841
3d	Open Field	Rearing	Timepoint:Genotype	5	230	0.316326	0.902881	5	90	0.217681	0.954124	5	130	0.602002	0.698473
3e	Open Field	Time in Center	T-Test (Genotype)	46		2.79681	0.00750927	18		2.59786	0.0181809	26		1.50002	0.145655
3f	Elevated Plus Maze	% Time in Open Arms	T-Test (Genotype)	46		1.70255	0.0954024	18		2.60406	0.0179456	26		0.381455	0.705966
3g	Marble Burying	Marbles Buried	Timepoint	5	125	76.2502	0
3g	Marble Burying	Marbles Buried	Genotype	1	25	4.83425	0.0374
3g	Marble Burying	Marbles Buried	Timepoint:Genotype	5	125	0.0919	0.0919
3j	USVs	Number of Calls	Timepoint	4		12.3546	3.514e-09
3j	USVs	Number of Calls	Genotype	1		1.7439	0.1879
3j	USVs	Number of Calls	Timepoint:Genotype	4		1.6729	0.1568
3h	3 chamber Social Approach	Empty	T-Test (Genotype)	70		3.11896	0.00263471	18		1.82892	0.0840296	26		2.99798	0.00591445	22		1.87767	0.0737474
3h	3 chamber Social Approach	Mouse	T-Test (Genotype)	70		2.66492	0.00955291	18		0.894206	0.383013	26		3.47316	0.00181579	22		1.31489	0.202089
3i	3 chamber Social Approach	Familiar	T-Test (Genotype)	70		1.05339	0.295784	18		-1.26403	0.222344	26		2.2615	0.0323221	22		1.49701	0.148601
3i	3 chamber Social Approach	Novel	T-Test (Genotype)	70		1.18419	0.240342	18		0.38417	0.705353	26		2.1604	0.0401387	22		-0.228188	0.821608
3k	Conditioned Fear	Baseline_Training	Timepoint	1	50	18.8	7.02e-05					1	26	18.2954	0.000226138	1	22	3.72468	0.0666074
3k	Conditioned Fear	Baseline_Training	Genotype	1	50	7.89655	0.00705196					1	26	9.03011	0.00581421	1	22	1.65255	0.211981
3k	Conditioned Fear	Baseline_Training	Timepoint:Genotype	1	50	3.62996	0.0625071					1	26	6.5788	0.0164406	1	22	0.00377846	0.951541
3k	Conditioned Fear	Training	Timepoint	2	100	48.2673	2.11e-15					2	52	11.2247	8.87e-05	2	44	56.1969	7.64e-13
3k	Conditioned Fear	Training	Genotype	1	50	11.7003	0.00125299					1	26	16.7328	0.000369015	1	22	1.41864	0.246319
3k	Conditioned Fear	Training	Timepoint:Genotype	2	100	0.300943	0.740788					2	52	0.0698301	0.93264	2	44	0.468269	0.629169
3l	Conditioned Fear	Context	Timepoint	7	350	1.67881	0.113006					7	182	2.15747	0.0399652	7	154	0.724223	0.651632
3l	Conditioned Fear	Context	Genotype	1	50	5.63318	0.0215074					1	26	9.39781	0.00501621	1	22	1.74583	0.19998
3l	Conditioned Fear	Context	Timepoint:Genotype	7	350	0.945558	0.471267					7	182	0.832115	0.561892	7	154	0.490163	0.840682
3m	Conditioned Fear	Baseline_Cue	Timepoint	1	50	24.7729	8.04e-06					1	26	32.0192	5.97e-06	1	22	2.70529	0.11423
3m	Conditioned Fear	Baseline_Cue	Genotype	1	50	3.68514	0.0606143					1	26	2.37824	0.135121	1	22	1.62496	0.215701
3m	Conditioned Fear	Baseline_Cue	Timepoint:Genotype	1	50	0.167695	0.683917					1	26	0.0233319	0.879776	1	22	0.204184	0.655788
3m	Conditioned Fear	Cue	Timepoint	7	350	28.0866	0					7	182	15.2544	1.22e-15	7	154	13.1957	2.91e-13
3m	Conditioned Fear	Cue	Genotype	1	50	17.025	0.000139423					1	26	7.38075	0.0115685	1	22	9.85291	0.00476985
3m	Conditioned Fear	Cue	Timepoint:Genotype	7	350	3.61353	0.000894762					7	182	4.22305	0.000242775	7	154	0.97211	0.453654
Sup 4a	Sensorimotor Battery	Walking_Initiation	T-Test (Genotype)	46		1.70589	0.0947732	18		0.459624	0.651289	26		1.76589	0.0891565
Sup 4b	Sensorimotor Battery	Ledge	T-Test (Genotype)	46		1.26532	0.212128	18		1.35483	0.192233	26		-0.310032	0.759008
Sup 4c	Sensorimotor Battery	Platform	T-Test (Genotype)	46		0.324366	0.747131	18		0.476737	0.639286	26		0.0914792	0.927813
Sup 4h	Sensorimotor Battery	Pole	T-Test (Genotype)	46		-2.4899	0.0164536	18		-0.360117	0.722951	26		-2.7175	0.0115482
Sup 4i	Sensorimotor Battery	60deg	T-Test (Genotype)	46		-2.12815	0.0387143	18		-0.980538	0.339817	26		-2.15624	0.0404938
Sup 4j	Sensorimotor Battery	90deg	T-Test (Genotype)	46		-2.06162	0.0449203	18		-1.35313	0.192765	26		-1.35941	0.185692
Sup 4f	Sensorimotor Battery	Inverted	T-Test (Genotype)	46		-1.14013	0.260133	18		-1.27161	0.219697	26		-0.604554	0.550715
Sup 4d	Rotarod	Continuous	Timepoint	5	230	31.6008	0	5	90	14.6054	1.81e-10	5	130	17.0998	5.66e-13
Sup 4d	Rotarod	Continuous	Genotype	1	46	3.51567	0.0671477	1	18	2.04946	0.169396	1	26	0.636864	0.432078
Sup 4d	Rotarod	Continuous	Timepoint:Genotype	5	230	1.04717	0.390703	5	90	0.68585	0.635359	5	130	0.892212	0.488428
Sup 4e	Rotarod	Accelerating	Timepoint	5	230	26.5379	0	5	90	16.7962	1.08e-11	5	130	11.9575	1.57e-09
Sup 4e	Rotarod	Accelerating	Genotype	1	46	0.980698	0.327207	1	18	0.0959147	0.760345	1	26	0.91641	0.347237
Sup 4e	Rotarod	Accelerating	Timepoint:Genotype	5	230	1.80833	0.112055	5	90	1.89524	0.102936	5	130	1.61412	0.160728
Sup 4g	PPI	Mean %PPI	Prepulse dB	no aggregation possible, as PPI dBs were different between cohorts				2	36	83.9239	0	2	52	115.15	0
Sup 4g	PPI	Mean %PPI	Genotype					1	18	1.8675	0.1886	1	26	0.71966	0.404
Sup 4g	PPI	Mean %PPI	Prepulse dB:Genotype					2	36	1.456	0.2466	2	52	2.2178	0.119
Sup 4o	Morris Water Maze	Cue_Path	Timepoint	3	138	119.535	0	3	54	77.0933	0	3	78	56.8696	0
Sup 4o	Morris Water Maze	Cue_Path	Genotype	1	46	11.9276	0.0011983	1	18	8.88679	0.00800815	1	26	2.9901	0.0956329
Sup 4o	Morris Water Maze	Cue_Path	Timepoint:Genotype	3	138	2.7838	0.043252	3	54	4.11036	0.0106591	3	78	0.0568418	0.982065
Sup 4q	Morris Water Maze	Cue_Swim	Timepoint	3	138	11.8775	5.74e-07	3	54	12.989	1.68e-06	3	78	4.78853	0.0040906
Sup 4q	Morris Water Maze	Cue_Swim	Genotype	1	46	3.61909	0.0633914	1	18	0.57934	0.456428	1	26	6.14044	0.0200288
Sup 4q	Morris Water Maze	Cue_Swim	Timepoint:Genotype	3	138	0.460871	0.710065	3	54	0.404939	0.750039	3	78	0.428774	0.732947
Sup 4p	Morris Water Maze	Place_Path	Timepoint	4	184	38.7953	0	4	72	20.3769	2.93e-11	4	104	19.5262	5.21e-12
Sup 4p	Morris Water Maze	Place_Path	Genotype	1	46	1.18216	0.282582	1	18	1.47568	0.240148	1	26	0.0539548	0.818138
Sup 4p	Morris Water Maze	Place_Path	Timepoint:Genotype	4	184	2.54995	0.0407542	4	72	1.04585	0.389719	4	104	2.79673	0.029822
Sup 4r	Morris Water Maze	Place_Swim	Timepoint	4	184	34.9894	0	4	72	9.20807	4.58e-06	4	104	30.2386	1.11e-16
Sup 4r	Morris Water Maze	Place_Swim	Genotype	1	46	2.84453	0.098457	1	18	0.423927	0.52321	1	26	3.28197	0.0816123
Sup 4r	Morris Water Maze	Place_Swim	Timepoint:Genotype	4	184	1.80278	0.130105	4	72	0.536964	0.709007	4	104	1.30936	0.271414
Sup 4t	Morris Water Maze	Probe_Crossings	T-Test (Genotype)	46		1.92165	0.0608581	18		2.97723	0.00807525	26		0.26717	0.791446
Sup 4m	3 chamber Social Approach	Total Distance	Timepoint	3	210	153.609	0	3	54	147.444	0	3	78	120.742	0	3	66	23.03	2.58e-10
Sup 4m	3 chamber Social Approach	Total Distance	Genotype	1	70	5.8624	0.0180631	1	18	7.33886	0.0143731	1	26	0.054003	0.818058	1	22	3.61697	0.070368
Sup 4m	3 chamber Social Approach	Total Distance	Timepoint:Genotype	3	210	1.85631	0.138077	3	54	2.27329	0.0904233	3	78	2.11442	0.105125	3	66	1.59416	0.199151
Sup 4l	3 chamber Social Approach	Social_Pref	T-Test (Genotype)	70		0.614936	0.540591	18		-0.0262271	0.979365	26		0.87123	0.391603	22		0.218583	0.82899
Sup 4l	3 chamber Social Approach	Novel_Pref	T-Test (Genotype)	70		0.0814109	0.935347	18		1.94898	0.0670574	26		0.00159764	0.998737	22		-1.94978	0.0640618
Sup 4n	Conditioned Fear	Flinch	T-Test (Genotype)	50		-0.491473	0.625242					26		-0.887625	0.38288
Sup 4n	Conditioned Fear	Escape	T-Test (Genotype)	50		-0.320311	0.750067					26		-1.2129	0.236073	22		1.07606	0.293562
Sup 4n	Conditioned Fear	Vocalize	T-Test (Genotype)	50		-0.458646	0.648476					26		-0.868192	0.393232	22		0.202721	0.841216
Sup 4k	Elevated Plus Maze	% Entries in Open Arms	T-Test (Genotype)	46		0.706349	0.483534	18		1.66273	0.113682	26		-0.555172	0.583522
Sup 4s	Morris Water Maze	Probe_TargetZone	T-Test (Genotype)	46		1.62445	0.111113	18		2.2299	0.0387252	26		-0.0466425	0.963155

### Sheet: Sex as a Biological Variable
				Aggregate Analysis				Cohort 1				Cohort 2				Cohort 3
	Test	Measure	Comparison	df1	df2	F statistic	p value	df1	df2	F statistic	p value	df1	df2	F statistic	p value	df1	df2	F statistic	p value
3c	Open Field	Total.Ambulations	Timepoint	5	220	107.303	0	5	80	89.408	0	5	120	51.68	0
3c	Open Field	Total.Ambulations	Genotype	1	44	13.146	0.000744257	1	16	9.40661	0.00737166	1	24	4.79709	0.0384606
3c	Open Field	Total.Ambulations	Sex	1	44	1.93044	0.171701	1	16	0.357894	0.558053	1	24	1.43618	0.242459
3c	Open Field	Total.Ambulations	Timepoint:Genotype	5	220	2.69693	0.0217833	5	80	5.40623	0.000246773	5	120	1.93217	0.093908
3c	Open Field	Total.Ambulations	Genotype:Sex	1	44	0.509348	0.47919	1	16	0.114804	0.739146	1	24	1.32755	0.26059
3c	Open Field	Total.Ambulations	Timepoint:Genotype:Sex	5	220	0.817444	0.538354	5	80	0.0956021	0.992646	5	120	1.77407	0.123257
3d	Open Field	Rearing	Timepoint	5	220	29.4188	0	5	80	17.5585	1.06e-11	5	120	14.3706	5.1e-11
3d	Open Field	Rearing	Genotype	1	44	7.01801	0.011165	1	16	7.02975	0.0174205	1	24	2.31586	0.141128
3d	Open Field	Rearing	Sex	1	44	1.01229	0.319857	1	16	2.67964	0.121153	1	24	0.0719344	0.790833
3d	Open Field	Rearing	Timepoint:Genotype	5	220	0.31652	0.902739	5	80	0.213193	0.955979	5	120	0.614607	0.688884
3d	Open Field	Rearing	Genotype:Sex	1	44	0.0690901	0.793893	1	16	0.683851	0.420426	1	24	0.000381791	0.984572
3d	Open Field	Rearing	Timepoint:Genotype:Sex	5	220	1.14111	0.339554	5	80	0.737671	0.597428	5	120	1.84451	0.109257
3e	Open Field	Time in Center	Genotype	1		7.45688	0.0090568	1		9.8119	0.00642827	1		2.21731	0.149495
3e	Open Field	Time in Center	Sex	1		0.115451	0.735638	1		2.61905	0.125129	1		0.191039	0.665961
3e	Open Field	Time in Center	Genotype:Sex	1		0.126442	0.723849	1		6.72795	0.0195847	1		0.491232	0.490118
3f	Elevated Plus Maze	%Open Arm Time	Genotype	1		7.59989	0.00748766	1		7.47707	0.014697	1		0.239174	0.629243	1		6.684	0.0176781
3f	Elevated Plus Maze	%Open Arm Time	Sex	1		0.107626	0.743871	1		2.0902	0.16755	1		2.1119	0.15911	1		3.25293	0.0863819
3f	Elevated Plus Maze	%Open Arm Time	Genotype:Sex	1		0.516611	0.474753	1		1.11857	0.305934	1		0.508208	0.48279	1		0.0250813	0.875753
3g	Marble Burying	Marbles Buried	Timepoint	5	115	80.3027	0
3g	Marble Burying	Marbles Buried	Genotype	1	23	4.7041	0.0407
3g	Marble Burying	Marbles Buried	Sex	1	23	0.09078	0.7659
3g	Marble Burying	Marbles Buried	Timepoint:Genotype	5	115	2.04591	0.0774
3g	Marble Burying	Marbles Buried	Genotype:Sex	1	23	1.23618	0.2777
3g	Marble Burying	Marbles Buried	Timepoint:Genotype:Sex	5	115	1.05458	0.3894
3j	USVs	Number of Calls	Timepoint	4		11.6011	1.263e-08
3j	USVs	Number of Calls	Genotype	1		1.8024	0.1807
3j	USVs	Number of Calls	Sex	1		0.2602	0.6104
3j	USVs	Number of Calls	Timepoint:Genotype	4		1.524	0.1958
3j	USVs	Number of Calls	Genotype:Sex	1		1.3148	0.2527
3j	USVs	Number of Calls	Timepoint:Genotype:Sex	4		0.2619	0.9022
3h	3 Chamber Social Approach	Empty	Genotype	1		9.81958	0.00254805	1		4.84634	0.0427269	1		9.47846	0.00514341	1		3.09442	0.0938521
3h	3 Chamber Social Approach	Empty	Sex	1		2.81577	0.0979325	1		6.29874	0.0232151	1		0.0122673	0.912729	1		0.275291	0.605572
3h	3 Chamber Social Approach	Empty	Genotype:Sex	1		0.377391	0.541053	1		5.72186	0.0293808	1		3.69048	0.0666793	1		0.151888	0.700857
3h	3 Chamber Social Approach	Mouse	Genotype	1		7.14507	0.00940257	1		0.879042	0.362402	1		11.8558	0.00211964	1		1.58516	0.222516
3h	3 Chamber Social Approach	Mouse	Sex	1		0.903634	0.345176	1		1.36914	0.259094	1		1.96578	0.173698	1		0.26375	0.613183
3h	3 Chamber Social Approach	Mouse	Genotype:Sex	1		1.1767	0.281859	1		0.906989	0.355081	1		1.23952	0.276591	1		1.45822	0.241301
3i	3 Chamber Social Approach	Familiar	Genotype	1		1.07871	0.302666	1		1.51693	0.235881	1		5.1094	0.0331455	1		2.01561	0.171089
3i	3 Chamber Social Approach	Familiar	Sex	1		0.00290179	0.957198	1		0.354542	0.559882	1		3.61907	0.069187	1		0.455961	0.50725
3i	3 Chamber Social Approach	Familiar	Genotype:Sex	1		0.000202767	0.98868	1		0.232975	0.635864	1		1.73154	0.200646	1		1.08703	0.30957
3i	3 Chamber Social Approach	Novel	Genotype	1		1.39706	0.241333	1		0.181803	0.67551	1		4.9235	0.0362022	1		0.071448	0.791977
3i	3 Chamber Social Approach	Novel	Sex	1		0.92085	0.340652	1		0.00058314	0.981033	1		6.39218	0.0184526	1		0.303655	0.587704
3i	3 Chamber Social Approach	Novel	Genotype:Sex	1		0.0306169	0.861618	1		6.1153	0.0249983	1		1.85886	0.18541	1		0.518288	0.479902
3k	Conditioned Fear	Baseline_Training	Timepoint	1	48	19.0409	6.77e-05					1	24	20.4184	0.000141235	1	20	3.5782	0.0731139
3k	Conditioned Fear	Baseline_Training	Genotype	1	48	7.9281	0.00704091					1	24	8.60529	0.00726435	1	20	1.60952	0.219127
3k	Conditioned Fear	Baseline_Training	Sex	1	48	1.21823	0.275211					1	24	0.680931	0.417393	1	20	0.588468	0.451973
3k	Conditioned Fear	Baseline_Training	Timepoint:Genotype	1	48	3.67649	0.0611466					1	24	7.34221	0.0122328	1	20	0.00362986	0.952556
3k	Conditioned Fear	Baseline_Training	Genotype:Sex	1	48	0.981529	0.32679					1	24	0.0957749	0.759631	1	20	0.838901	0.370624
3k	Conditioned Fear	Baseline_Training	Timepoint:Genotype:Sex	1	48	0.112438	0.738846					1	24	1.86644	0.184549	1	20	0.576709	0.456464
3k	Conditioned Fear	Training	Timepoint	2	96	47.1715	5.33e-15					2	48	11.1581	0.000104822	2	40	54.122	4.18e-12
3k	Conditioned Fear	Training	Genotype	1	48	11.2848	0.00153834					1	24	15.7676	0.00056717	1	20	1.33819	0.260984
3k	Conditioned Fear	Training	Sex	1	48	0.0814095	0.776624					1	24	0.500135	0.486252	1	20	0.590964	0.45103
3k	Conditioned Fear	Training	Timepoint:Genotype	2	96	0.294111	0.745863					2	48	0.0694159	0.933032	2	40	0.45098	0.640203
3k	Conditioned Fear	Training	Genotype:Sex	1	48	0.143025	0.706959					1	24	8.09e-05	0.992896	1	20	0.161419	0.692115
3k	Conditioned Fear	Training	Timepoint:Genotype:Sex	2	96	0.102789	0.902417					2	48	0.744073	0.480575	2	40	0.909621	0.410844
3l	Conditioned Fear	Context	Timepoint	7	336	1.79474	0.0874116					7	168	2.3844	0.0238091	7	140	0.778518	0.606322
3l	Conditioned Fear	Context	Genotype	1	48	5.7108	0.0208362					1	24	9.47829	0.00514375	1	20	1.69325	0.207965
3l	Conditioned Fear	Context	Sex	1	48	0.132417	0.717537					1	24	1.10199	0.304286	1	20	0.0234211	0.879901
3l	Conditioned Fear	Context	Timepoint:Genotype	7	336	1.01086	0.423237					7	168	0.919641	0.492715	7	140	0.52691	0.813043
3l	Conditioned Fear	Context	Genotype:Sex	1	48	2.55651	0.116403					1	24	1.12066	0.300316	1	20	1.31402	0.265199
3l	Conditioned Fear	Context	Timepoint:Genotype:Sex	7	336	3.01607	0.00436333					7	168	2.53268	0.0167507	7	140	1.64514	0.127589
3m	Conditioned Fear	Baseline_Cue	Timepoint	1	48	23.8121	1.21e-05					1	24	30.309	1.16e-05	1	20	2.64236	0.119704
3m	Conditioned Fear	Baseline_Cue	Genotype	1	48	3.69142	0.0606422					1	24	2.47023	0.129113	1	20	1.52154	0.231688
3m	Conditioned Fear	Baseline_Cue	Sex	1	48	1.69548	0.199093					1	24	2.78635	0.108065	1	20	0.0276868	0.869518
3m	Conditioned Fear	Baseline_Cue	Timepoint:Genotype	1	48	0.161192	0.689844					1	24	0.0220857	0.883101	1	20	0.199434	0.659976
3m	Conditioned Fear	Baseline_Cue	Genotype:Sex	1	48	0.389655	0.535436					1	24	0.219209	0.643868	1	20	0.572064	0.458257
3m	Conditioned Fear	Baseline_Cue	Timepoint:Genotype:Sex	1	48	0.0217958	0.88325					1	24	0.000516896	0.982049	1	20	0.288441	0.597146
3m	Conditioned Fear	Cue	Timepoint	7	336	28.1846	0					7	168	15.5979	1.11e-15	7	140	13.0522	7.26e-13
3m	Conditioned Fear	Cue	Genotype	1	48	16.6581	0.000168319					1	24	8.11146	0.00887749	1	20	9.33084	0.00625536
3m	Conditioned Fear	Cue	Sex	1	48	0.623492	0.433636					1	24	4.06236	0.0551789	1	20	0.754098	0.395483
3m	Conditioned Fear	Cue	Timepoint:Genotype	7	336	3.62614	0.000874974					7	168	4.31817	0.000202136	7	140	0.961539	0.461822
3m	Conditioned Fear	Cue	Genotype:Sex	1	48	0.299036	0.587021					1	24	0.511668	0.481319	1	20	0.0801908	0.779949
3m	Conditioned Fear	Cue	Timepoint:Genotype:Sex	7	336	0.281953	0.960802					7	168	0.491723	0.839689	7	140	0.608389	0.748257
Sup 4a	Sensorimotor Battery	Walking_Initiation	Genotype	1		2.86957	0.0973378	1		0.237244	0.632809	1		2.87813	0.102725
Sup 4a	Sensorimotor Battery	Walking_Initiation	Sex	1		0.0269213	0.870422	1		0.0641973	0.803208	1		0.000838885	0.977133
Sup 4a	Sensorimotor Battery	Walking_Initiation	Genotype:Sex	1		1.65684	0.204761	1		3.51058	0.0793612	1		0.0608759	0.807215
Sup 4b	Sensorimotor Battery	Ledge	Genotype	1		1.5873	0.214354	1		1.79573	0.198951	1		0.0517407	0.821988
Sup 4b	Sensorimotor Battery	Ledge	Sex	1		0.312942	0.578717	1		0.00150607	0.969523	1		1.2123	0.281797
Sup 4b	Sensorimotor Battery	Ledge	Genotype:Sex	1		0.0656838	0.798923	1		1.65769	0.216228	1		0.29853	0.589849
Sup 4c	Sensorimotor Battery	Platform	Genotype	1		0.152798	0.697762	1		0.186877	0.671298	1		0.0430087	0.837458
Sup 4c	Sensorimotor Battery	Platform	Sex	1		3.59812	0.0644211	1		0.928798	0.349516	1		2.50676	0.126448
Sup 4c	Sensorimotor Battery	Platform	Genotype:Sex	1		0.333145	0.566755	1		0.0477189	0.829843	1		1.09019	0.306833
Sup 4h	Sensorimotor Battery	Pole	Genotype	1		6.42552	0.0148806	1		0.143225	0.71007	1		8.96058	0.00630344
Sup 4h	Sensorimotor Battery	Pole	Sex	1		1.45918	0.233514	1		0.366293	0.55352	1		4.27169	0.0497029
Sup 4h	Sensorimotor Battery	Pole	Genotype:Sex	1		0.83792	0.364982	1		1.57221	0.227898	1		0.380543	0.543121
Sup 4i	Sensorimotor Battery	60deg	Genotype	1		4.57176	0.0380948	1		0.857633	0.368161	1		5.10557	0.0332054
Sup 4i	Sensorimotor Battery	60deg	Sex	1		0.593611	0.445144	1		0.00330948	0.954837	1		1.34606	0.25738
Sup 4i	Sensorimotor Battery	60deg	Genotype:Sex	1		0.834307	0.366008	1		0.00599038	0.939267	1		1.28064	0.268961
Sup 4j	Sensorimotor Battery	90deg	Genotype	1		4.75492	0.0346053	1		1.72657	0.207378	1		2.29687	0.142696
Sup 4j	Sensorimotor Battery	90deg	Sex	1		4.40413	0.0416258	1		1.33508	0.264867	1		2.89871	0.10157
Sup 4j	Sensorimotor Battery	90deg	Genotype:Sex	1		0.0225375	0.881352	1		0.613131	0.445048	1		0.567328	0.458648
Sup 4f	Sensorimotor Battery	Inverted	Genotype	1		1.2128	0.276766	1		1.7016	0.210531	1		0.235049	0.632201
Sup 4f	Sensorimotor Battery	Inverted	Sex	1		3.95658	0.0529283	1		1.71732	0.20854	1		4.11261	0.0538049
Sup 4f	Sensorimotor Battery	Inverted	Genotype:Sex	1		0.0492722	0.825362	1		0.0585178	0.811927	1		0.271612	0.607028
Sup 4d	Rotarod	Continuous	Timepoint	5	220	32.6206	0	5	80	14.5017	4.21e-10	5	120	17.8516	3.36e-13
Sup 4d	Rotarod	Continuous	Genotype	1	44	3.59103	0.0646745	1	16	2.07724	0.168795	1	24	0.617662	0.439608
Sup 4d	Rotarod	Continuous	Sex	1	44	1.11067	0.29769	1	16	0.838247	0.373492	1	24	0.414467	0.525816
Sup 4d	Rotarod	Continuous	Timepoint:Genotype	5	220	1.08097	0.371763	5	80	0.680985	0.639132	5	120	0.931436	0.463238
Sup 4d	Rotarod	Continuous	Genotype:Sex	1	44	1.87539	0.177809	1	16	1.4058	0.253065	1	24	0.80162	0.379502
Sup 4d	Rotarod	Continuous	Timepoint:Genotype:Sex	5	220	3.13553	0.00935893	5	80	1.46072	0.211987	5	120	2.78188	0.0205341
Sup 4e	Rotarod	Accelerating	Timepoint	5	220	27.8674	0	5	80	16.4496	3.88e-11	5	120	14.4053	4.84e-11
Sup 4e	Rotarod	Accelerating	Genotype	1	44	0.945492	0.336185	1	16	0.0932334	0.764043	1	24	0.902924	0.351471
Sup 4e	Rotarod	Accelerating	Sex	1	44	0.00111457	0.973518	1	16	1.43736	0.248022	1	24	1.56308	0.223268
Sup 4e	Rotarod	Accelerating	Timepoint:Genotype	5	220	1.89892	0.0955939	5	80	1.85612	0.111377	5	120	1.94455	0.0919121
Sup 4e	Rotarod	Accelerating	Genotype:Sex	1	44	0.347545	0.558521	1	16	0.0594409	0.81048	1	24	0.0543006	0.817718
Sup 4e	Rotarod	Accelerating	Timepoint:Genotype:Sex	5	220	2.76101	0.0192744	5	80	1.10534	0.364229	5	120	3.52357	0.00523385
Sup 4g	PPI	Mean %PPI	Prepulse dB	no aggregation possible, as PPI dBs were different between cohorts				2	32	86.2564	0	2	48	110.314	0
Sup 4g	PPI	Mean %PPI	Genotype					1	16	1.886	0.1886	1	24	0.77	0.3888
Sup 4g	PPI	Mean %PPI	Sex					1	16	0.16	0.6944	1	24	3.7937	0.0632
Sup 4g	PPI	Mean %PPI	Prepulse dB:Genotype					2	32	1.4964	0.2392	2	48	2.1247	0.1306
Sup 4g	PPI	Mean %PPI	Genotype:Sex					1	16	2.0182	0.1746	1	24	0.0345	0.8541
Sup 4g	PPI	Mean %PPI	Prepulse dB:Genotype:Sex					2	32	0.881	0.4242	2	48	0.0531	0.9483
Sup 4o	Morris Water Maze	Cue_Path	Timepoint	3	132	119.742	0	3	48	76.746	0	3	72	54.441	0
Sup 4o	Morris Water Maze	Cue_Path	Genotype	1	44	12.8183	0.000851692	1	16	12.1573	0.00304773	1	24	2.88853	0.102139
Sup 4o	Morris Water Maze	Cue_Path	Sex	1	44	0.653227	0.42331	1	16	4.22621	0.0565012	1	24	0.347373	0.561112
Sup 4o	Morris Water Maze	Cue_Path	Timepoint:Genotype	3	132	2.78862	0.0431676	3	48	4.09184	0.0115034	3	72	0.0544144	0.983153
Sup 4o	Morris Water Maze	Cue_Path	Genotype:Sex	1	44	4.78203	0.0341188	1	16	4.39821	0.0522199	1	24	0.769402	0.389098
Sup 4o	Morris Water Maze	Cue_Path	Timepoint:Genotype:Sex	3	132	1.23091	0.301118	3	48	0.804091	0.497777	3	72	0.613243	0.608615
Sup 4q	Morris Water Maze	Cue_Swim	Timepoint	3	132	11.7684	6.99e-07	3	48	14.2458	9.08e-07	3	72	4.707	0.00467577
Sup 4q	Morris Water Maze	Cue_Swim	Genotype	1	44	5.04344	0.0297916	1	16	0.744961	0.400829	1	24	9.78002	0.00457723
Sup 4q	Morris Water Maze	Cue_Swim	Sex	1	44	19.2991	6.94e-05	1	16	7.08915	0.0170276	1	24	16.6096	0.000435333
Sup 4q	Morris Water Maze	Cue_Swim	Timepoint:Genotype	3	132	0.456638	0.713054	3	48	0.444121	0.722555	3	72	0.421473	0.738155
Sup 4q	Morris Water Maze	Cue_Swim	Genotype:Sex	1	44	0.804804	0.374543	1	16	0.0564619	0.815194	1	24	0.80115	0.379639
Sup 4q	Morris Water Maze	Cue_Swim	Timepoint:Genotype:Sex	3	132	0.235314	0.871622	3	48	3.09891	0.035357	3	72	0.418175	0.740491
Sup 4p	Morris Water Maze	Place_Path	Timepoint	4	176	38.3428	0	4	64	20.2896	7.85e-11	4	96	19.8475	6.21e-12
Sup 4p	Morris Water Maze	Place_Path	Genotype	1	44	1.15199	0.288984	1	16	1.35603	0.261296	1	24	0.0550818	0.816436
Sup 4p	Morris Water Maze	Place_Path	Sex	1	44	0.418919	0.520839	1	16	0.438722	0.517168	1	24	2.48494	0.128032
Sup 4p	Morris Water Maze	Place_Path	Timepoint:Genotype	4	176	2.52021	0.0428889	4	64	1.04137	0.392937	4	96	2.84276	0.0282218
Sup 4p	Morris Water Maze	Place_Path	Genotype:Sex	1	44	0.407495	0.526553	1	16	0.102059	0.753506	1	24	0.0577487	0.812131
Sup 4p	Morris Water Maze	Place_Path	Timepoint:Genotype:Sex	4	176	0.42983	0.786961	4	64	0.223445	0.924368	4	96	0.973178	0.425947
Sup 4r	Morris Water Maze	Place_Swim	Timepoint	4	176	35.4333	0	4	64	9.65976	3.56e-06	4	96	29.112	7.77e-16
Sup 4r	Morris Water Maze	Place_Swim	Genotype	1	44	3.90846	0.0543308	1	16	0.491028	0.493535	1	24	5.21536	0.0315329
Sup 4r	Morris Water Maze	Place_Swim	Sex	1	44	17.4523	0.000137381	1	16	4.82786	0.0430763	1	24	13.9877	0.00101358
Sup 4r	Morris Water Maze	Place_Swim	Timepoint:Genotype	4	176	1.82566	0.125906	4	64	0.563304	0.690125	4	96	1.26058	0.290902
Sup 4r	Morris Water Maze	Place_Swim	Genotype:Sex	1	44	1.75293	0.192346	1	16	0.02126	0.885894	1	24	3.32873	0.0805545
Sup 4r	Morris Water Maze	Place_Swim	Timepoint:Genotype:Sex	4	176	0.580534	0.677129	4	64	1.13505	0.348034	4	96	0.37779	0.823998
Sup 4t	Morris Water Maze	Probe_Crossings	Genotype	1		3.50664	0.0677775	1		9.99754	0.00604253	1		0.0404997	0.842203
Sup 4t	Morris Water Maze	Probe_Crossings	Sex	1		0.107219	0.744886	1		0.567707	0.462116	1		0.926748	0.345309
Sup 4t	Morris Water Maze	Probe_Crossings	Genotype:Sex	1		0.103075	0.74969	1		4.06198	0.0609762	1		1.80039	0.192224
Sup 4m	3 chamber Social Approach	Total Distance	Timepoint	3	204	153.435	0	3	48	164.564	0	3	72	120.396	0	3	60	21.5105	1.4e-09
Sup 4m	3 chamber Social Approach	Total Distance	Genotype	1	68	5.92837	0.0175282	1	16	6.53752	0.0211085	1	24	0.0571257	0.813127	1	20	3.3263	0.0831602
Sup 4m	3 chamber Social Approach	Total Distance	Sex	1	68	2.50618	0.11804	1	16	0.0341826	0.855642	1	24	3.01938	0.0950929	1	20	0.182708	0.673623
Sup 4m	3 chamber Social Approach	Total Distance	Timepoint:Genotype	3	204	1.85421	0.138548	3	48	2.53725	0.0676461	3	72	2.10836	0.106654	3	60	1.48898	0.226641
Sup 4m	3 chamber Social Approach	Total Distance	Genotype:Sex	1	68	0.281499	0.597449	1	16	0.000366113	0.984971	1	24	0.484051	0.493276	1	20	0.0493361	0.826475
Sup 4m	3 chamber Social Approach	Total Distance	Timepoint:Genotype:Sex	3	204	1.58912	0.193158	3	48	0.508973	0.67798	3	72	1.24951	0.298237	3	60	0.383984	0.764908
Sup 4l	3 Chamber Social Approach	Social_Pref	Genotype	1		0.380156	0.539578	1		0.00234346	0.961989	1		0.734995	0.399749	1		0.0318045	0.860252
Sup 4l	3 Chamber Social Approach	Social_Pref	Sex	1		0.881629	0.351079	1		6.44886	0.021864	1		0.00388913	0.95079	1		0.130314	0.721891
Sup 4l	3 Chamber Social Approach	Social_Pref	Genotype:Sex	1		0.00285859	0.957518	1		4.13212	0.059016	1		1.03927	0.318158	1		0.0326601	0.858405
Sup 4l	3 Chamber Social Approach	Novel_Pref	Genotype	1		0.00833952	0.927506	1		3.91	0.0654911	1		0.00337393	0.954161	1		3.30115	0.0842485
Sup 4l	3 Chamber Social Approach	Novel_Pref	Sex	1		1.90671	0.171851	1		0.543309	0.471736	1		0.693728	0.413111	1		0.652411	0.428755
Sup 4l	3 Chamber Social Approach	Novel_Pref	Genotype:Sex	1		0.533969	0.467453	1		1.56902	0.228348	1		0.220695	0.642751	1		0.0428688	0.838066
Sup 4n	Conditioned Fear	Flinch	Genotype	1		0.24193	0.625058					1		0.824527	0.372888
Sup 4n	Conditioned Fear	Flinch	Sex	1		0	1					1		0	1
Sup 4n	Conditioned Fear	Flinch	Genotype:Sex	1		2.07944	0.155788					1		3.34964	0.0796676
Sup 4n	Conditioned Fear	Escape	Genotype	1		0.10746	0.74448					1		1.51872	0.229751	1		1.86584	0.187117
Sup 4n	Conditioned Fear	Escape	Sex	1		0.137594	0.712316					1		0.469495	0.499784	1		5.18439	0.033929
Sup 4n	Conditioned Fear	Escape	Genotype:Sex	1		4.23131	0.0451407					1		4.70103	0.0402826	1		1.25697	0.275508
Sup 4n	Conditioned Fear	Vocalize	Genotype	1		0.20444	0.653197					1		0.963818	0.336021	1		9.97e-06	0.997511
Sup 4n	Conditioned Fear	Vocalize	Sex	1		0.00486762	0.944668					1		2.27792	0.144281	1		6.98849	0.0155826
Sup 4n	Conditioned Fear	Vocalize	Genotype:Sex	1		0.588982	0.446572					1		0.186328	0.669844	1		0.115909	0.737065
Sup 4k	Elevated Plus Maze	%Open Arm Entries	Genotype	1		2.18887	0.143629	1		2.60968	0.125757	1		0.206002	0.653997	1		4.50275	0.0465233
Sup 4k	Elevated Plus Maze	%Open Arm Entries	Sex	1		0.170331	0.681116	1		0.471953	0.501927	1		1.94645	0.175748	1		0.349626	0.560949
Sup 4k	Elevated Plus Maze	%Open Arm Entries	Genotype:Sex	1		0.0665879	0.797151	1		0.0818616	0.778462	1		0.0569893	0.813346	1		0.31751	0.579371
Sup 4s	Morris Water Maze	Probe_TargetZone	Genotype	1		2.52989	0.118868	1		4.75269	0.0445326	1		0.00778773	0.930412
Sup 4s	Morris Water Maze	Probe_TargetZone	Sex	1		0.00616859	0.937754	1		0.376589	0.54806	1		0.355783	0.556443
Sup 4s	Morris Water Maze	Probe_TargetZone	Genotype:Sex	1		0.000950889	0.975539	1		1.15289	0.298873	1		0.550358	0.46537
